# Origin, specification and differentiation of a rare supporting-like lineage in the developing mouse gonad

**DOI:** 10.1101/2021.09.15.460431

**Authors:** Chloé Mayère, Violaine Regard, Aitana Perea-Gomez, Corey Bunce, Yasmine Neirijnck, Cyril Djari, Pauline Sararols, Richard Reeves, Simon Greenaway, Michelle Simon, Pam Siggers, Diana Condrea, Françoise Kühne, Ivana Gantar, Furong Tang, Isabelle Stévant, Laura Batti, Norbert B. Ghyselinck, Dagmar Wilhelm, Andy Greenfield, Blanche Capel, Marie-Christine Chaboissier, Serge Nef

## Abstract

Gonadal sex determination represents a unique model for studying cell fate decisions. However, a complete understanding of the different cell lineages forming the developing testis and ovary remains elusive. Here, we investigated the origin, specification and subsequent sex-specific differentiation of a previously uncharacterized population of supporting-like cells (SLC) in the developing mouse gonads. The SLC lineage is closely related to the coelomic epithelium and specified as early as E10.5, making it the first somatic lineage to be specified in the bipotential gonad. SLC progenitors are localized within the genital ridge at the interface with the mesonephros and initially co-express *Wnt4* and *Sox9*. SLCs become sexually dimorphic around E12.5, progressively acquire a Sertoli- or granulosa-like identity and contribute to the formation of the rete testis and rete ovarii. Finally, we found that WNT4 is a crucial regulator of the SLC lineage and is required for the formation of the rete testis.

**Teaser:** Description of an uncharacterized multipotent gonadal cell lineage involved in testis and ovary development
