## Supplementary material for "Origin, specification and differentiation of a rare supporting-like lineage in the developing mouse gonad": Table S1

### Sheet: table_cell_proportions
Supplementary table 1: Relative abundance of cell types during the process of sex determination
Developmental stage	E10.5		E11.5		E12.5		E13.5		E16.5
Genetic sex	XX	XY	XX	XY	XX	XY	XX	XY	XX	XY
Cell type
Germ cells	0.154408	0.752743	5.5963	5.80881	27.1713	16.5723	27.7388	24.2864	33.9991	5.96127
Coelomic epithelium	10.4155	20.3241	11.3361	17.8688	0.0516369	0.0848896	0	0.00687805	0	0.00944733
Surface epithelium	0	0.0127584	0.223214	0.182727	8.97449	12.0543	15.9485	7.09815	0.608519	2.50354
Pre-supporting	0	0	15.2902	16.6763	0.0206548	0.0188644	0	0	0	0
Sertoli	0	0	0	0.644355	0.568006	17.0534	0.0355398	14.4164	0.0156031	22.0879
Granulosa	0	0	0.0956633	0	35.898	0.103754	35.1488	0.0206342	35.4033	0.0188947
Early supporting-like	0	0	2.7264	2.74091	0	0.0282965	0	0	0	0.00944733
Late supporting-like	0	0	0.0159439	0.0480862	3.59393	1.60347	1.99023	0.687805	0.109221	0.349551
Fetal Leydig	0	0	0	0	0	0.0660253	0	4.09244	0	4.79924
Early interst. progenitors	0	0	0.111607	0.211579	8.73696	39.2002	15.1488	38.4002	0.0624122	0.226736
Late interst. progenitors	0	0	0	0.00961723	0.0206548	0.0282965	0.00888494	0.158195	24.7308	57.5815
Invading Meson.	0	0	0.0637755	0.0384689	7.79717	4.76325	0.151044	4.26439	0.0468092	0.0661313
Perivascular	0	0	0	0.00961723	0.0103274	0.0660253	0.00888494	1.11424	0.717741	1.04865
Mesonephric tubules	20.0309	16.1776	7.60523	5.79919	1.07405	0.264101	0.0266548	0.0619025	0	0
Mesonephric mesenchyme	64.5143	56.7492	54.7832	47.2687	0.216875	0.877193	0.00888494	0.0343903	0.0156031	0
Endothelium	0.687816	1.56928	1.17985	1.28871	1.85893	3.95208	1.27055	2.08405	0.592916	0.727444
Immune	0.322852	0.216892	0.302934	0.461627	0.320149	0.330126	0.195469	0.261366	0.530504	0.510156
Adrenosympatic	3.67771	3.66165	0.366709	0.355838	0.0206548	0.113186	0.0177699	0.0137561	0	0
Erythrocytes	0.196519	0.535851	0.302934	0.586651	3.66622	2.82022	2.3012	2.99883	3.16742	4.10014
