## Supplementary material for "Origin, specification and differentiation of a rare supporting-like lineage in the developing mouse gonad": Table S4

### Sheet: markers_CE6vsCE1_5_mast
Gene	p_val	avg_logFC	pct.1	pct.2	p_val_adj	geneSymbol
Lhx9	1.90048844012337e-144	-1.14028848326313	0.432	0.955	4.30156553537524e-140	Lhx9
S100a10	4.17513115949342e-110	-0.813671016683108	0.893	0.995	9.44999186639742e-106	S100a10
Cxcl12	8.25210692616681e-63	-0.791887262022371	0.661	0.928	1.86778188166859e-58	Cxcl12
Ptn	4.92763082952796e-28	-0.659562657927867	0.693	0.883	1.11531996195536e-23	Ptn
Myl7	3.1653418610215e-45	-0.617615798961811	0.411	0.773	7.16443476823607e-41	Myl7
Tnni1	1.09926444817346e-52	-0.591588278293235	0.604	0.885	2.48807515199581e-48	Tnni1
Acaa2	6.60674275949406e-54	-0.568308102753147	0.925	0.98	1.49537015618388e-49	Acaa2
Map1b	1.10698812833711e-32	-0.551956006950235	0.918	0.965	2.50555692967822e-28	Map1b
Lbh	2.17669729391512e-62	-0.545543742783675	0.736	0.971	4.92673665504749e-58	Lbh
Gm2694	3.9468981569559e-46	-0.524621909427696	0.171	0.609	8.93340928845398e-42	Gm2694
Fkbp9	1.53815616213278e-52	-0.511825894690705	0.836	0.973	3.48146265737134e-48	Fkbp9
Upk3b	3.76466211732746e-23	-0.485459360109802	0.204	0.477	8.52093623635896e-19	Upk3b
GFP	3.08138651648915e-28	-0.480977108929442	0.982	0.997	6.97441024142155e-24	GFP
Cpne8	1.97422971036646e-52	-0.478959318289487	0.204	0.674	4.46847152644345e-48	Cpne8
Plpp3	1.34533185340143e-32	-0.458258570576771	0.407	0.733	3.04502411698881e-28	Plpp3
AC131720.3	1.88209036491827e-36	-0.434727906295493	0.982	0.992	4.25992333195601e-32	AC131720.3
Ezr	1.39054420559307e-25	-0.434003372491272	0.486	0.734	3.14735775493936e-21	Ezr
Nr6a1	5.19505059996801e-27	-0.426960274378037	0.871	0.966	1.17584775279676e-22	Nr6a1
Hoxd9	6.88418619809274e-57	-0.423548533125181	0.189	0.682	1.55816670407631e-52	Hoxd9
F11r	2.14744471779877e-37	-0.413624250628378	0.786	0.946	4.86052637426573e-33	F11r
Gucy1a3	7.96617156285254e-44	-0.408558283983779	0.175	0.613	1.80306327153604e-39	Gucy1a3
Tcf21	3.88924145862889e-30	-0.393795401807287	0.3	0.656	8.80290911746062e-26	Tcf21
Gng2	3.09018850018351e-36	-0.389257212568505	0.796	0.943	6.99433265131536e-32	Gng2
Ifngr2	1.26158476549972e-38	-0.378506496113591	0.557	0.836	2.85547095823206e-34	Ifngr2
AC154597.1	2.76423248856182e-24	-0.366090707823226	0.643	0.867	6.25656381461082e-20	AC154597.1
Cd24a	9.21002148449671e-22	-0.351080792928476	0.936	0.978	2.08459626280098e-17	Cd24a
Gbp2b	1.01014832807302e-42	-0.344643539124645	0.029	0.398	2.28636972576048e-38	Gbp2b
Cbln1	1.08579176603319e-41	-0.343708322929926	0.111	0.522	2.45758108323952e-37	Cbln1
1700108F19Rik	5.0501750318729e-30	-0.339764512566895	0.321	0.663	1.14305661671411e-25	1700108F19Rik
Aplp1	1.63785877638188e-25	-0.337380775119793	0.225	0.528	3.70712955446275e-21	Aplp1
Gata4	1.72814627237426e-40	-0.336129631909563	0.421	0.808	3.91148627289191e-36	Gata4
Amer1	2.82154698862959e-27	-0.330150082103257	0.711	0.876	6.38628945406421e-23	Amer1
Myrf	5.04400164483459e-31	-0.318127774139833	0.404	0.729	1.14165933229186e-26	Myrf
Lpl	4.71869636357937e-23	-0.308961300461866	0.721	0.912	1.06802973493256e-18	Lpl
Tcf4	6.99751059275567e-23	-0.303168807081256	0.911	0.962	1.58381654756432e-18	Tcf4
Itm2a	2.04246839007976e-10	-0.300674047615744	0.536	0.679	4.62292295410653e-06	Itm2a
Rnh1	2.54728801659011e-22	-0.293760845691356	0.918	0.967	5.76553169675005e-18	Rnh1
Tfdp2	1.53295439045768e-22	-0.290118874237409	0.768	0.909	3.4696889673619e-18	Tfdp2
Smim1	4.26328186770582e-12	-0.286938691426165	0.893	0.915	9.64951217936536e-08	Smim1
Col3a1	4.50538662030351e-15	-0.280489458228225	0.582	0.761	1.0197492076395e-10	Col3a1
Kyat3	2.93423627918867e-24	-0.280178296722262	0.396	0.652	6.64135039431564e-20	Kyat3
Tm4sf5	6.1191114295193e-23	-0.276776495866639	0.071	0.334	1.3849996809574e-18	Tm4sf5
Emx2	2.83475094280508e-20	-0.275710027345934	0.543	0.779	6.41617528394502e-16	Emx2
Rpp25	6.47052359181965e-21	-0.270284298763107	0.571	0.827	1.46453830977246e-16	Rpp25
Nhs	1.40446668974364e-29	-0.268936615180744	0.282	0.644	3.17886990556575e-25	Nhs
Cdc42ep3	1.16502039965878e-10	-0.266916688150862	0.521	0.678	2.63690717258768e-06	Cdc42ep3
Med22	1.21342224383511e-22	-0.265033181342531	0.686	0.852	2.74645990669638e-18	Med22
Dock4	4.94629184703915e-21	-0.264812347962222	0.375	0.659	1.11954369665884e-16	Dock4
Csrp1	4.60263263104357e-17	-0.264225105370829	0.496	0.73	1.0417598697104e-12	Csrp1
Nr5a1os	8.36346291580414e-17	-0.263111511216447	0.829	0.936	1.89298619636311e-12	Nr5a1os
Ccnjl	1.28799661565519e-20	-0.262428218558435	0.564	0.798	2.91525153987396e-16	Ccnjl
Fabp5	1.10751787781588e-09	-0.261236722850622	0.879	0.918	2.50675596464846e-05	Fabp5
Gpc3	6.03127831543965e-23	-0.259739169881875	0.996	1	1.36511953391661e-18	Gpc3
P3h4	2.14279802189651e-17	-0.256941184125124	0.625	0.783	4.85000904276055e-13	P3h4
Acot1	2.24255326221404e-11	-0.256178184736992	0.675	0.822	5.07579505369527e-07	Acot1
Eva1b	3.27803850753844e-15	-0.255999752063188	0.879	0.96	7.41951235796249e-11	Eva1b
Tpm1	2.15615380430539e-09	-0.253203372778968	0.989	0.993	4.88023852066483e-05	Tpm1
E330013P04Rik	3.16440270509284e-23	-0.25257864019063	0.493	0.784	7.16230908270714e-19	E330013P04Rik
Wt1	2.93087325523248e-17	-0.251498692804929	0.936	0.969	6.63373852589318e-13	Wt1
Inha	1.63729290272137e-16	0.251745125777522	0.693	0.562	3.70584875601956e-12	Inha
Creg1	2.22391569816548e-23	0.253436178312447	0.746	0.57	5.03361079122776e-19	Creg1
Gsn	9.18640066867359e-15	0.254963603444774	0.814	0.656	2.07924992734758e-10	Gsn
Enpp2	8.43921892493268e-31	0.257085771458522	0.457	0.147	1.91013281146926e-26	Enpp2
Igdcc3	4.77129274392304e-25	0.258889842446012	0.754	0.532	1.07993439965954e-20	Igdcc3
Plxna2	1.92760602687943e-27	0.263696019093794	0.632	0.331	4.3629434812389e-23	Plxna2
Ncam1	4.1446492981751e-17	0.271434208804378	0.957	0.844	9.38099922148952e-13	Ncam1
Bex2	9.18480495527294e-21	0.278405046476794	0.943	0.951	2.07888875357648e-16	Bex2
Nr2f1	4.64283810145417e-17	0.288893899193838	0.914	0.805	1.05085997588314e-12	Nr2f1
Id1	2.74018556879381e-14	0.290677371394039	0.829	0.722	6.20213601640791e-10	Id1
Nr0b1	1.08865493899671e-21	0.292373751044352	0.571	0.305	2.46406158892515e-17	Nr0b1
Camk2d	4.53440731963172e-34	0.293541151117766	0.589	0.296	1.02631775272544e-29	Camk2d
Dstn	3.06286504402292e-32	0.298141061941932	1	0.998	6.93248874064147e-28	Dstn
Cldn11	5.34103061503928e-33	0.302500774309791	0.396	0.13	1.20888886940799e-28	Cldn11
Vcan	3.90606087388142e-28	0.303355334698062	0.546	0.264	8.84097818194321e-24	Vcan
Zfp385a	7.93121006889859e-39	0.308015827197279	0.686	0.421	1.79515008699451e-34	Zfp385a
Tenm4	2.3847004684768e-28	0.309704246924344	0.918	0.752	5.39753104035039e-24	Tenm4
Rbp1	7.91171845644607e-16	0.313959274332087	0.954	0.931	1.790738355432e-11	Rbp1
C1qtnf12	1.44448618911177e-28	0.32003871873115	0.693	0.609	3.26945004043558e-24	C1qtnf12
Dpf3	5.66188064799898e-38	0.326974398510654	0.868	0.614	1.28151006586809e-33	Dpf3
Hoxc6	9.14694452014101e-30	0.331191128529415	0.896	0.746	2.07031942268872e-25	Hoxc6
Tmsb4x	3.93491908662368e-28	0.337408706167322	1	1	8.90629586066405e-24	Tmsb4x
Ccnd2	2.2315081685214e-19	0.339476433604025	0.868	0.679	5.05079558863133e-15	Ccnd2
Bex3	9.12929172836618e-44	0.340454114100657	1	0.999	2.0663238897984e-39	Bex3
Igf2	1.5170758368548e-24	0.340719908616245	0.996	0.976	3.43374944913715e-20	Igf2
Peg3	1.52015608220447e-46	0.345967020122033	1	1	3.4407212764616e-42	Peg3
Igfbp3	2.50548098138751e-27	0.354211230589929	0.504	0.237	5.67090565327248e-23	Igfbp3
Hspa1a	1.23602450980917e-09	0.373097163717523	0.386	0.305	2.79761787550208e-05	Hspa1a
Atp2b1	3.96649604902667e-36	0.379469745958179	0.975	0.953	8.97776715736697e-32	Atp2b1
Akr1cl	4.3188392668817e-18	0.385739271401493	0.65	0.452	9.77526079666004e-14	Akr1cl
Id3	6.93669566197573e-22	0.386995716667456	0.979	0.954	1.57005169613159e-17	Id3
Sox9	3.40722334339796e-31	0.388786912269789	0.729	0.448	7.71190931544695e-27	Sox9
Asb4	6.02722571121466e-22	0.396532784947451	0.896	0.778	1.36420226747633e-17	Asb4
Cdkn1c	1.67931823383068e-29	0.414193761009136	0.993	0.975	3.80096889045237e-25	Cdkn1c
Gstm1	2.95325010913936e-19	0.420916574416306	0.786	0.698	6.68438629702603e-15	Gstm1
Plac8	1.09689962405121e-20	0.427359999759677	0.696	0.684	2.4827226090775e-16	Plac8
Pax8	1.00043337540093e-85	0.42888046456315	0.593	0.085	2.26438090188245e-81	Pax8
Igf1	3.1779024869503e-35	0.428932571102849	0.729	0.447	7.1928644889633e-31	Igf1
Hoxc8	2.55500807350428e-39	0.46202429822723	0.782	0.734	5.78300527356959e-35	Hoxc8
Sparcl1	3.04444192923191e-30	0.462699453528199	0.75	0.497	6.89078986262351e-26	Sparcl1
Plagl1	1.83117558779483e-62	0.463836350206207	0.871	0.535	4.14468282541481e-58	Plagl1
Sfrp1	2.28561378744813e-54	0.471091272545552	0.964	0.844	5.17325824651009e-50	Sfrp1
Hoxa7	7.99786311496384e-58	0.477850397175373	0.943	0.808	1.81023633744092e-53	Hoxa7
Adtrp	7.37847611301074e-79	0.480532737660712	0.671	0.149	1.67004428341885e-74	Adtrp
Hoxc5	1.61610500630017e-54	0.487278208515023	0.732	0.319	3.65789207125981e-50	Hoxc5
H19	4.13253590495383e-72	0.513772740128825	1	0.999	9.3535817672725e-68	H19
Cygb	2.69526214964545e-50	0.519367832332608	0.657	0.365	6.1004563495075e-46	Cygb
Rian	1.0268215309255e-92	0.556909821955511	0.971	0.817	2.32410785309678e-88	Rian
Cck	1.21664984760868e-24	0.562328534043011	0.707	0.45	2.75376526507749e-20	Cck
Igfbp4	1.26313850756088e-80	0.621561722215024	1	0.986	2.8589876980133e-76	Igfbp4
Meg3	7.16172524338397e-76	0.676507149132723	1	0.992	1.62098489158753e-71	Meg3
Wnt4	2.9524626073487e-83	0.699605170933584	0.829	0.364	6.68260386547305e-79	Wnt4
Dlk1	1.45656501414325e-113	1.06983420944764	0.996	0.978	3.29678925301183e-109	Dlk1
