## Supplementary material for "Origin, specification and differentiation of a rare supporting-like lineage in the developing mouse gonad": Table S6

### Sheet: Serto_Model_LassoCV
Gene_Name	Coef
Tesc	0.0686469
Ptgds	0.0610071
Amh	0.0437477
Dhh	0.0369175
Mt3	0.0319417
Aard	0.0224968
Defb19	0.021325
Tmem184a	0.0188988
Cst8	0.0173408
Sox9	0.0164426
Etd	0.0146364
Inhbb	0.0113483
Gas7	0.0113103
Olfr889	0.0112268
Col27a1	0.0108055
Col9a3	0.0101783
Socs2	0.00955709
Me1	0.00908853
Kctd14	0.00890993
Bex2	0.00830502
Cst9	0.00812559
Pebp1	0.00790045
H2afz	0.00770942
Mro	0.0074728
Rnd2	0.00736268
Chchd10	0.00724171
Efhd2	0.00708794
Serpine2	0.00694865
Gstm2	0.00685657
Arhgdig	0.00670889
Edn1	0.00670625
Gstm1	0.00653104
Arpc1b	0.00628661
Rhox8	0.00562698
Fkbp1a	0.0056216
Nedd9	0.00520009
Oaz1	0.0051457
Thra	0.00467282
Hsd17b3	0.00456702
Hbb-y	0.00426909
Hmga2	0.0038044
Akt1s1	0.00369468
Usp50	0.00366817
Mcrip2	0.00354103
8030411F24Rik	0.00281729
Tacc1	0.00275548
Vim	0.00266072
Nudt4	0.00259702
Sin3b	0.002062
Spint2	0.00192764
Ucp2	0.00183329
Atp1b2	0.00182592
Fxyd6	0.0014667
AC167229.2	0.00119126
Tmsb10	0.00118987
Gm10076	0.00114971
Vdac3	0.00110759
Fat1	0.000821114
Uba52	0.000721675
Ier3	0.00061868
H2afx	0.000530145
Pdgfa	0.000498501
Tpd52l1	0.000483554
Kazald1	0.000436916
Col18a1	0.000273255
Aldh1a1	0.000248914
Dbi	0.00020112
Ppm1g	-6.163e-05
Eif4b	-0.000110994
Lztfl1	-0.000142351
Ncam1	-0.000163272
Pim1	-0.000194808
Fam136a	-0.000214988
Atp5b	-0.000241194
Bri3	-0.00027674
Eif3b	-0.000322567
Rpn1	-0.000336079
Ogt	-0.000375037
Rpsa-ps10	-0.000400174
Dnajc15	-0.000482955
Aebp1	-0.000494282
Apoc1	-0.000495267
Tmsb4x	-0.000523952
Klf7	-0.000557718
Hmgcs1	-0.000606858
Ndufa11	-0.000659201
Gadd45g	-0.000723515
Ndufv3	-0.000762406
Irx3	-0.000789544
Tcf4	-0.000790332
Park7	-0.000815518
Desi2	-0.000877464
Metap2	-0.000891454
Clic1	-0.000951345
Armcx2	-0.000954093
Soat1	-0.00101337
Rps11-ps1	-0.00104314
Arf3	-0.00107055
Xist	-0.00107784
Msmo1	-0.00111527
Gm8797	-0.00113062
Cdkn1c	-0.00115313
Laptm4b	-0.00116841
Cd63	-0.00138534
Igfbp5	-0.00140235
Fkbp9	-0.00147567
Ier2	-0.00148102
Jund	-0.00151964
Cuta	-0.00152672
Cct5	-0.00152714
Dnajb6	-0.0015577
Dock4	-0.00156017
Zfp36l1	-0.00156608
Chd3	-0.00156644
Pbx2	-0.00159127
Col4a1	-0.00163473
Rnaset2a	-0.00171006
Podxl	-0.00180695
Ddost	-0.00181413
Ppic	-0.00190202
Map1lc3a	-0.00193223
Mtch2	-0.00204728
Fkbp4	-0.00205606
Uqcrc1	-0.00214925
H19	-0.00218612
Lyar	-0.00224841
Cox4i1	-0.00225122
Camta1	-0.00231496
Smc3	-0.00231503
Id1	-0.00237813
Acaa2	-0.00246372
Cald1	-0.00247882
Fkbp6	-0.0025013
Uchl1	-0.00251083
Bsg	-0.00251092
Dazl	-0.00252516
Mest	-0.00271997
Uba1	-0.00278196
Malat1	-0.00287071
Cdc42ep5	-0.00287478
Mael	-0.00299235
Sulf1	-0.0031161
Hes1	-0.00342846
Gm8430	-0.00348503
Eva1b	-0.00357441
Aggf1	-0.0036371
Cln3	-0.00371729
Psmd2	-0.0038021
Dnajb1	-0.0039202
mt-Rnr2	-0.00393234
Ppib	-0.00403361
Gsk3b	-0.0048639
Mt1	-0.00487603
Rpl39l	-0.00508494
Mrpl23-ps1	-0.00511045
Amhr2	-0.00551593
Serpinb6b	-0.00559579
Tkt	-0.00564693
Fdps	-0.00576388
Tecr	-0.00744018
Peg3	-0.00779286
mt-Nd4	-0.00784593
Fdx1	-0.00864353
Myl9	-0.00890681
Utf1	-0.0108392
mt-Cytb	-0.0121021
Cyp11a1	-0.0190286

### Sheet: Gran_Model_LassoCV
Gene_Name	Coef
Irx3	0.173585
Gng13	0.0561635
Ryr2	0.0393705
Kitl	0.0377184
Fst	0.0307578
Tnfrsf19	0.026256
Prcd	0.0262124
Cst12	0.0238282
Bace2	0.0224774
Col12a1	0.02172
Cdc42ep5	0.0182427
Xist	0.0145107
Dnajc15	0.013835
Wnt6	0.0105516
Foxl2	0.010195
Tmsb4x	0.00993225
Serpina3a	0.00974953
Lgals7	0.00922328
Peg3	0.00828019
Mest	0.00768154
Rspo1	0.00703143
AC167229.2	0.00669274
Hmcn1	0.00625476
Hes1	0.00617874
Bmyc	0.00574795
Apoe	0.0055817
Laptm4b	0.00550988
Mgp	0.00522711
Ccnd2	0.00483158
H19	0.00477132
mt-Rnr2	0.00446918
Mt1	0.00426513
Dcaf12l1	0.00425923
Ndufa4	0.00420865
Nrn1	0.00391791
Kctd14	0.00370654
Med10	0.00263966
Cib2	0.0018351
Arl6ip1	0.0017489
Creg1	0.00138058
Eif3j1	0.000937184
Gm42418	0.000548132
Dock4	0.000530649
Anxa2	0.000421453
Hmgcs2	0.000211248
Ivns1abp	0.000210977
Bex2	-0.000148562
Dlk1	-0.000444166
Cks2	-0.000756439
Itm2a	-0.00108603
Tuba1a	-0.00111757
Akr1cl	-0.00112135
Sparcl1	-0.00143932
Plac8	-0.00144158
Tpm1	-0.0018006
Klf6	-0.00190492
Hmgb2	-0.00213359
Tgfbi	-0.00244126
Cst9	-0.00252773
Cycs	-0.00264022
Bambi	-0.00297513
Pabpc1	-0.00320642
Sox9	-0.00341256
Enah	-0.00387462
Lmo4	-0.00433482
Sept11	-0.00486887
Sparc	-0.00546252
Hmga2	-0.00619742
Tmem184a	-0.00647149
Defb19	-0.0066563
Bex3	-0.00712665
Tspan15	-0.00995494
Igfbp5	-0.0107091
Mdk	-0.0135382
